# Functional connectivity of thalamic nuclei during sensorimotor task-based fMRI at 9.4 Tesla

**DOI:** 10.1101/2025.02.09.632791

**Authors:** Edyta Charyasz, Michael Erb, Jonas Bause, Rahel Heule, Benjamin Bender, Vinod Jungir Kumar, Wolfgang Grodd, Klaus Scheffler

## Abstract

The thalamus is the brain’s central communication hub, playing a key role in processing and relaying sensorimotor and cognitive information between the cerebral cortex and other brain regions. It consists of specific and non-specific nuclei, each with a different role. Specific thalamic nuclei relay sensory and motor information to specific cortical and subcortical regions to ensure precise communication. In contrast, non-specific thalamic nuclei are involved in general functions such as attention or consciousness through broader and less targeted connections. In the present study, we aimed to investigate the functional connectivity patterns of the thalamic nuclei identified in our previous study as being involved in motor (finger-tapping) and sensory (finger-touch) tasks. The results of this study show that thalamic nuclei are not static hubs with a predefined role in neural signal processing, as they show different task-specific functional connectivity patterns in the anterior, middle, lateral, and posterior thalamic nuclei. Instead, they are all functional hubs that can flexibly change their connections to other brain regions in response to task demands. This work has important implications for understanding task-dependent functional connectivity between thalamic nuclei and different brain regions using task-based fMRI at 9.4 Tesla.
