## Supplementary material for "Functional connectivity of thalamic nuclei during sensorimotor task-based fMRI at 9.4 Tesla": Suplemental Table 1

### Sheet: Table S1. ANTERIOR
Table S1. ROI-to-ROI connections of anterior thalamic nuclei during motor and tactile tasks with significant functional connectivity (p-FDR < 0.05).
	MOTOR TASK					TACTILE TASK
	Pair connection		T-value	p-unc	p-FDR	Pair connection		T-value	p-unc	p-FDR
Cerebellum	L_AV	R_CerL I-III	3.86	0.006214	0.019234	L_AV	L_CerL IV	2.8	0.026660	0.047775
						L_AV	R_CerL I-III	3.06	0.018378	0.035041
						L_AV	R_CerL IV	3.63	0.008393	0.018559
						L_AV	R_CerL VI	3.19	0.015214	0.030000
	L_LP	L_CerL I-III	3.13	0.016517	0.038385	L_LP	L_CerL IV	3.18	0.015390	0.030259
	L_LP	L_CerL IV	3.19	0.015312	0.036373	L_LP	R_CerL IV	3.64	0.008254	0.018311
						R_AV	R_CerL IV	2.8	0.026344	0.047283
						R_AV	R_CerL V	3.75	0.007177	0.016309
						R_LP	L_CerL IV	3.32	0.012798	0.026334
						R_LP	R_CerL IV	3.17	0.015627	0.030555
Basal ganglia	L-Cd	L_AV	4.19	0.004063	0.014125	L_Cd	L_AV	6.82	0.000249	0.001129
	L-Cd	R_AV	5.26	0.001169	0.006196	L_Cd	L_LP	3.78	0.006896	0.015753
	L_Cd	R_LP	4.78	0.002013	0.008620	L_Cd	R_AV	6.86	0.000241	0.001100
	L-Cd	R_LD	3.14	0.016452	0.038276	L_Cd	R_LD	3.81	0.006593	0.015190
	L-Cd	R_LP	4.78	0.002013	0.008620	L_Cd	R_LP	3.81	0.006592	0.015190
	R-Cd	L_AV	5.01	0.001550	0.007360	R_Cd	L_AV	16.2	0.000001	0.000025
	R-Cd	L_LD	3.95	0.005503	0.017565	R_Cd	L_LD	3.99	0.005272	0.012677
	R-Cd	R_AV	5.33	0.001088	0.005820	R_Cd	L_LP	3.86	0.006206	0.014454
						R_Cd	R_AV	9.98	0.000022	0.000198
						R_Cd	R_LD	3.85	0.006314	0.014641
						R_Cd	R_LP	3.31	0.012946	0.026390
	L-Pu	L_AV	3.91	0.005844	0.018408	L_Pu	L_AV	4.51	0.002771	0.007466
	L-Pu	L_LP	3.76	0.007081	0.021003	L_Pu	L_LP	2.89	0.023453	0.042960
	L_Pu	R_LP	4.91	0.001736	0.007823	L_Pu	R_AV	4.27	0.003714	0.009474
						L_Pu	R_LP	4.03	0.005021	0.012184
	R_Pu	L_AV	2.99	0.020112	0.044337	R_Pu	L_LP	2.85	0.024728	0.044866
	R-Pu	L_LP	3.86	0.006223	0.019234	R_Pu	R_AV	5.44	0.000966	0.003135
	R-Pu	R_AV	2.93	0.021962	0.047361	R_Pu	R_LP	3.53	0.009632	0.020765
	R-Pu	R_LP	9.91	0.000023	0.000421
	L-Pd	L_AV	4.16	0.004228	0.014510	L_Pd	L_AV	8.36	0.000069	0.000432
	L-Pd	L_LP	3.21	0.014787	0.035622	L_Pd	L_LD	2.82	0.025744	0.046443
						L_Pd	L_LP	5.07	0.001445	0.004354
						L_Pd	R_AV	3.22	0.014622	0.029041
						L_Pd	R_LP	3.8	0.006753	0.015492
	R-Pd	L_AV	3.79	0.006791	0.020369	R_Pd	L_AV	3.99	0.005232	0.012638
	R-Pd	R_LP	5.86	0.000622	0.003918	R_Pd	L_LP	3.38	0.011765	0.024669
						R_Pd	R_AV	4.53	0.002707	0.007341
						R_Pd	R_LP	6.52	0.000326	0.001373
Cortical areas
						L_INS	L_LP	2.99	0.020362	0.038112
						L_INS	R_LP	4.61	0.002465	0.006823
	R-INS	R_LP	4.56	0.002605	0.010330	R_INS	L_LP	2.76	0.027923	0.049499
						R_INS	R_AV	3.51	0.009920	0.021278
						R_INS	R_LP	4.79	0.002000	0.005729
						L_Cun	L_AV	-2.79	0.027081	0.048247
						R_Cun	L_AV	-2.87	0.024130	0.043901
						R_LING	L_AV	-3.09	0.017559	0.033759
						L_PCAL	R_LP	3.46	0.010602	0.022516
						R_PCAL	L_LD	2.83	0.025556	0.046183
						R_PCAL	R_LP	3.6	0.008760	0.019269
						L_IPL	L_LP	2.96	0.021103	0.039226
	R-IPL	R_LP	3.90	0.005870	0.018462	R_IPL	R_LP	3.23	0.014478	0.028862
	L-SPL	R_LD	-3.68	0.007874	0.022731	L_SPL	R_AV	-5	0.001570	0.004652
	R_SPL	R_LP	3.88	0.006079	0.018953	R_SPL	L_AV	-5.64	0.000784	0.002694
						R_SPL	R_AV	-6.29	0.000409	0.001636
						R_PoCG	L_AV	-2.98	0.020636	0.038558
