## Supplementary material for "Functional connectivity of thalamic nuclei during sensorimotor task-based fMRI at 9.4 Tesla": Suplemental Table 2

### Sheet: Table S2. MEDIAL
Table S2. ROI-to-ROI connections of medial thalamic nuclei during motor and tactile tasks with significant functional connectivity (p-FDR < 0.05).
	MOTOR TASK					TACTILE TASK
	Pair connection		T-value	p-unc	p-FDR	Pair connection		T-value	p-unc	p-FDR
Cerebellum	L_CM	L_CerL VI	4.34	0.003392	0.012521	L_CM	L_CerL IV	3.66	0.008106	0.018036
	L_CM	R_CerL VI	4.03	0.005000	0.016375	L_CM	L_CerL V	2.87	0.024034	0.043838
	L_CM	R_CerL IV	2.93	0.021988	0.047361	L_CM	R_CerL IV	4.13	0.004427	0.010941
						L_CM	R_CerL V	3.02	0.019336	0.036543
						L_Pf	L_CerL IV	3.11	0.017119	0.033098
						L_Pf	L_CerL V	3.41	0.011219	0.023662
						L_Pf	R_CerL V	3.79	0.006795	0.015555
						L_Pf	R_CerL VI	3.02	0.019331	0.036543
	L_MDm	L_CerL I-III	3.57	0.016646	0.025243	L_MDm	L_CerL IV	2.93	0.022068	0.040737
						L_MDm	R_CerL IV	3.16	0.015983	0.031167
						L_MDm	R_CerL V	2.76	0.028072	0.049641
						L_MDl	L_CerL IV	2.99	0.020085	0.037726
						L_MDl	R_CerL VI	2.92	0.022490	0.041372
	R_CM	R_CerL V	3.13	0.009098	0.038451	R_CM	L_CerL IV	3.15	0.016257	0.031644
						R_CM	L_CerL V	2.96	0.021070	0.039199
						R_CM	R_CerL IV	3.37	0.011959	0.024930
						R_Pf	R_CerL IV	2.78	0.027331	0.048571
	R_MDm	L_CerL I-III	4.29	0.003602	0.013014	R_MDm	L_CerL IV	3.38	0.011832	0.024737
	R_MDm	R_CerL I-III	3.61	0.008623	0.024241	R_MDm	R_CerL I-III	3.51	0.009841	0.021151
	R_MDm	R_CerL IV	3.19	0.015256	0.036350	R_MDm	R_CerL IV	3.5	0.010017	0.021466
						R_MDm	R_CerL V	3.09	0.017564	0.033759
Basal ganglia	L-Cd	L_Pf	3.6	0.008699	0.024398	L_Cd	L_Pf	5.22	0.001220	0.003813
	L-Cd	L_MDm	4.98	0.001609	0.007535	L_Cd	L_MDm	5.17	0.001301	0.004022
	L-Cd	L_MDl	4.06	0.004837	0.016062	L_Cd	L_MDl	6.2	0.000444	0.001722
	L-Cd	R_Pf	3.07	0.018146	0.041232	L_Cd	R_Pf	5.37	0.001039	0.003327
	L-Cd	R_MDm	6.42	0.000359	0.002646	L_Cd	R_MDm	7.81	0.000107	0.000594
	L-Cd	R_MDl	5.76	0.000691	0.004153	L_Cd	R_MDl	5.87	0.000617	0.002230
	R-Cd	L_Pf	3.58	0.009002	0.025043	R_Cd	L_Pf	4.88	0.001787	0.005165
	R-Cd	L_MDm	3.69	0.007729	0.022435	R_Cd	L_MDm	4.66	0.002305	0.006460
	R-Cd	L_MDl	3.09	0.017463	0.039892	R_Cd	L_MDl	5.53	0.000877	0.002907
	R-Cd	R_MDm	2.95	0.021389	0.046343	R_Cd	R_Pf	4.12	0.004470	0.011021
	R-Cd	R_MDl	2.96	0.021225	0.046173	R_Cd	R_MDm	4.39	0.003189	0.008404
						R_Cd	R_MDl	4.36	0.003296	0.008613
	L-Pu	L_CM	7.6	0.000126	0.001294	L_Pu	L_CM	5.69	0.000743	0.002570
	L-Pu	L_Pf	5.22	0.001230	0.006363	L_Pu	L_Pf	5.04	0.001496	0.004489
	L-Pu	L_MDm	3.04	0.018954	0.042680	L_Pu	L_MDm	4.04	0.004940	0.012023
	L-Pu	L_MDl	3.32	0.012768	0.032183	L_Pu	L_MDl	6.88	0.000235	0.001082
	L-Pu	R_CM	6.29	0.000408	0.002934	L_Pu	R_CM	4.37	0.003288	0.008610
	L-Pu	R_Pf	4.09	0.004616	0.015595	L_Pu	R_Pf	6.35	0.000385	0.001566
	L-Pu	R_MDm	4.77	0.002033	0.008689	L_Pu	R_MDm	5.81	0.000656	0.002346
	L-Pu	R_MDl	8.12	0.000083	0.001025	L_Pu	R_MDl	5.83	0.000643	0.002311
	R-Pu	L_CM	5.14	0.001333	0.006663	R_Pu	L_CM	4.22	0.003925	0.009905
	R-Pu	L_Pf	5.05	0.001485	0.007141	R_Pu	L_Pf	5.05	0.001477	0.004437
	R-Pu	L_MDm	2.91	0.022760	0.048723	R_Pu	L_MDm	3.55	0.009397	0.020360
	R-Pu	L_MDl	3.42	0.011202	0.029197	R_Pu	L_MDl	5.95	0.000572	0.002090
	R-Pu	R_CM	9.53	0.000029	0.000501	R_Pu	R_CM	4.64	0.002370	0.006594
	R-Pu	R_Pf	4.17	0.004171	0.014406	R_Pu	R_Pf	5.95	0.000570	0.002090
	R-Pu	R_MDm	4.94	0.001676	0.007700	R_Pu	R_MDm	5.54	0.000868	0.002892
	R-Pu	R_MDl	10.76	0.000013	0.000308	R_Pu	R_MDl	5.13	0.001359	0.004123
	L-Pd	L_CM	4.88	0.001796	0.007993	L_Pd	L_CM	4.97	0.001621	0.004749
	L-Pd	L_Pf	3.24	0.014277	0.034801	L_Pd	L_Pf	4.16	0.004240	0.010514
	L-Pd	L_MDm	4.95	0.001651	0.007622	L_Pd	L_MDm	8.84	0.000048	0.000336
	L-Pd	L_MDl	3.38	0.011747	0.030231	L_Pd	L_MDl	4.42	0.003083	0.008175
	L-Pd	R_CM	4.28	0.003648	0.013106	L_Pd	R_CM	3.17	0.015750	0.030769
	L-Pd	R_MDm	5.63	0.000788	0.004543	L_Pd	R_Pf	3.61	0.008605	0.018970
	L-Pd	R_MDl	7.9	0.000098	0.001141	L_Pd	R_MDm	7.21	0.000176	0.000865
						L_Pd	R_MDl	5.8	0.000663	0.002363
	R-Pd	L_CM	5.21	0.001237	0.006363	R_Pd	L_CM	5.51	0.000895	0.002949
	R-Pd	L_Pf	4.84	0.001883	0.008260	R_Pd	L_Pf	8.29	0.000072	0.000448
	R-Pd	L_MDm	4.70	0.002200	0.009189	R_Pd	L_MDm	5.63	0.000788	0.002694
	R-Pd	L_MDl	4.09	0.004631	0.015619	R_Pd	L_MDl	8.23	0.000076	0.000466
	R-Pd	R_CM	7.00	0.000212	0.001860	R_Pd	R_CM	5.9	0.000598	0.002173
	R-Pd	R_MDm	7.43	0.000145	0.001409	R_Pd	R_Pf	12.05	0.000006	0.000085
	R-Pd	R_MDl	9.34	0.000034	0.000522	R_Pd	R_MDm	7.26	0.000169	0.000842
						R_Pd	R_MDl	7.98	0.000093	0.000542
Cortical areas	L-INS	L_CM	9.46	0.000031	0.000507	L_INS	L_CM	10.32	0.000017	0.000175
	L-INS	L_Pf	7.44	0.000144	0.001405	L_INS	L_Pf	8.16	0.000080	0.000482
	L-INS	L_MDm	3.08	0.017804	0.040584	L_INS	L_MDm	4.98	0.001605	0.004723
	L-INS	L_MDl	4.64	0.002362	0.009704	L_INS	L_MDl	7.56	0.000131	0.000699
	L_INS	R_CM	3.24	0.014326	0.034879	L_INS	R_CM	6.63	0.000296	0.001279
	L-INS	R_Pf	4.54	0.002655	0.010450	L_INS	R_Pf	8.19	0.000079	0.000476
	L-INS	R_MDm	3	0.019947	0.044109	L_INS	R_MDm	4.19	0.004094	0.010210
						L_INS	R_MDl	6.25	0.000424	0.001673
	R-INS	L_CM	6.31	0.000399	0.002885	R_INS	L_CM	9.9	0.000023	0.000204
	R-INS	L_Pf	6.69	0.000279	0.002227	R_INS	L_Pf	8.39	0.000067	0.000426
	R-INS	L_MDm	4.05	0.004870	0.016120	R_INS	L_MDm	5.55	0.000862	0.002883
	R-INS	L_MDl	4.91	0.001732	0.007821	R_INS	L_MDl	7.62	0.000124	0.000677
	R-INS	R_CM	3.02	0.019263	0.043176	R_INS	R_CM	7.87	0.000101	0.000575
	R-INS	R_MDm	4.06	0.004794	0.015968	R_INS	R_Pf	10.27	0.000018	0.000177
	R-INS	R_MDl	5.13	0.001349	0.006682	R_INS	R_MDm	5.16	0.001303	0.004022
						R_INS	R_MDl	7.48	0.000140	0.000737
	R_IPL	R_Pf	3.51	0.009830	0.026634	R_IPL	L_Pf	4.23	0.003909	0.009876
						R_IPL	L_MDl	4.52	0.002722	0.007364
						R_IPL	R_Pf	6.96	0.000218	0.001020
						R_IPL	R_MDm	3.71	0.007513	0.016999
						R_IPL	R_MDl	4	0.005201	0.012578
	L_SPL	L_CM	4.17	0.004181	0.014419	L_SPL	R_CM	2.87	0.024060	0.043848
	L_SPL	L_Pf	5.87	0.000619	0.003918
	L_SPL	R_CM	5.80	0.000662	0.004049
	L_SPL	R_Pf	5.76	0.000690	0.004153
	R_SPL	L_CM	3.52	0.009791	0.026619	R_SPL	R_CM	2.81	0.026057	0.046810
	R_SPL	L_Pf	5.81	0.000657	0.004048	R_SPL	R_MDm	-3.02	0.019333	0.036543
	R_SPL	R_CM	6.12	0.000482	0.003301
	R_SPL	R_Pf	9.38	0.000033	0.000518
	R_SPL	R_MDl	4.96	0.001642	0.007622
						L_Cun	L_Pf	3.33	0.012514	0.025862
						L_Cun	R_CM	4.11	0.004531	0.011146
						R_Cun	L_CM	2.76	0.027998	0.049574
						R_Cun	L_Pf	3.99	0.005243	0.012645
						R_Cun	R_CM	4.27	0.003699	0.009458
						L_LING	L_Pf	3.47	0.010466	0.022294
						L_LING	R_CM	3.55	0.009293	0.020217
						R_LING	L_Pf	3.3	0.013082	0.026590
						R_LING	R_CM	3.38	0.011824	0.024737
	L-PCAL	L_CM	3.15	0.016081	0.037683	L_PCAL	L_Pf	5.96	0.000563	0.002070
	L-PCAL	R_CM	3.29	0.013265	0.032994	L_PCAL	L_MDm	3.38	0.011813	0.024737
						L_PCAL	L_MDl	3.54	0.009504	0.020529
						L_PCAL	R_CM	4.5	0.002786	0.007497
						L_PCAL	R_Pf	6.66	0.000288	0.001250
						L_PCAL	R_MDm	3.15	0.016246	0.031644
						L_PCAL	R_MDl	4.55	0.002627	0.007196
						R_PCAL	L_Pf	6.19	0.000452	0.001745
						R_PCAL	L_MDm	3.53	0.009646	0.020773
						R_PCAL	L_MDl	3.88	0.006031	0.014091
						R_PCAL	R_CM	3.97	0.005383	0.012857
						R_PCAL	R_Pf	6.56	0.000314	0.001332
						R_PCAL	R_MDm	3.25	0.014111	0.028235
						R_PCAL	R_MDl	4.88	0.001785	0.005165
	L_PCG	L_CM	5.68	0.000755	0.004375	L_PCG	L_CM	7.92	0.000097	0.000559
	L_PCG	L_MDm	2.89	0.023336	0.049758	L_PCG	R_CM	11.22	0.000010	0.000114
	L_PCG	L_MDl	3.87	0.006100	0.018963
	L_PCG	R_CM	6.05	0.000514	0.003437
	L_PCG	R_MDm	4.52	0.002723	0.010657
	L_PCG	R_MDl	6.52	0.000328	0.002502
	R_PCG	L_CM	3.38	0.011704	0.030174	R_PCG	L_CM	7.48	0.000140	0.000737
	R_PCG	L_MDl	4.12	0.004439	0.015091	R_PCG	R_CM	9.78	0.000025	0.000213
	R_PCG	R_CM	7.20	0.000178	0.001642
	R_PCG	R_MDm	3.45	0.010685	0.028259
	R_PCG	R_MDl	6.06	0.000513	0.003437
	L_PoCG	L_CM	6.86	0.000240	0.001980	L_PoCG	L_CM	6.88	0.000235	0.001082
	L_PoCG	L_Pf	6.13	0.000479	0.003290	L_PoCG	L_Pf	5.69	0.000745	0.002574
	L_PoCG	L_MDl	3.54	0.009446	0.025911	L_PoCG	L_MDl	3.24	0.014165	0.028316
	L_PoCG	R_CM	5.15	0.001319	0.006655	L_PoCG	R_CM	6.21	0.000441	0.001719
						L_PoCG	R_Pf	3.3	0.013090	0.026590
						L_PoCG	R_MDl	3.31	0.012922	0.026390
	R_PoCG	L_CM	5.45	0.000952	0.005221	R_PoCG	L_CM	6.77	0.000261	0.001166
	R_PoCG	L_Pf	4.48	0.002866	0.010998	R_PoCG	R_CM	7.24	0.000171	0.000850
	R_PoCG	L_MDl	3.25	0.014119	0.034493
	R_PoCG	R_CM	13.17	0.000003	0.000161
	R_PoCG	R_MDm	3.91	0.005809	0.018325
	R_PoCG	R_MDl	4.51	0.002765	0.010707
	L_PrCG	L_CM	9.43	0.000031	0.000507	L_PrCG	L_CM	12.4	0.000005	0.000075
	L_PrCG	L_Pf	13.65	0.000003	0.000147	L_PrCG	L_Pf	9.07	0.000041	0.000306
	L_PrCG	L_MDl	3.43	0.010924	0.028576	L_PrCG	L_MDl	4.2	0.004042	0.010093
	L_PrCG	R_CM	6.99	0.000214	0.001866	L_PrCG	R_CM	9.52	0.000029	0.000243
	L_PrCG	R_Pf	4.49	0.002832	0.010927	L_PrCG	R_Pf	3.98	0.005310	0.012726
	L-PrCG	R_MDl	3.52	0.009765	0.026581	L_PrCG	R_MDm	3.01	0.019663	0.036997
						L_PrCG	R_MDl	4.17	0.004181	0.010405
	R_PrCG	L_CM	6.70	0.000278	0.002223	R_PrCG	L_CM	10.65	0.000014	0.000151
	R_PrCG	L_Pf	9.97	0.000022	0.000410	R_PrCG	L_Pf	5.27	0.001155	0.003638
	R_PrCG	L_MDl	3.00	0.020006	0.044149	R_PrCG	L_MDl	3.06	0.018206	0.034744
	R_PrCG	R_CM	10.87	0.000012	0.000302	R_PrCG	R_CM	9.45	0.000031	0.000250
	R_PrCG	R_Pf	3.38	0.011754	0.030231	R_PrCG	R_Pf	3.56	0.009192	0.020017
	R_PrCG	R_MDl	4.33	0.003437	0.012644	R_PrCG	R_MDl	3.59	0.008852	0.019419
