## Supplementary material for "Functional connectivity of thalamic nuclei during sensorimotor task-based fMRI at 9.4 Tesla": Suplemental Table 3

### Sheet: Table S3. LATERAL
Table S3. ROI-to-ROI connections of lateral thalamic nuclei during motor and tactile tasks with significant functional connectivity (p-FDR < 0.05).
	MOTOR TASK					TACTILE TASK
	Pair connection		T-value	p-unc	p-FDR	Pair connection		T-value	p-unc	p-FDR
Cerebellum						L_VA	L_CerL IV	3.58	0.008948	0.019585
						L_VA	L_CerL VI	3.1	0.017359	0.033447
						L_VA	R_CerL I-III	4.32	0.003491	0.009011
						L_VA	R_CerL IV	4.72	0.002152	0.006107
						L_VA	R_CerL V	3.28	0.013557	0.027254
						L_VA	R_CerL VI	4.66	0.002321	0.006474
	L_VLa	R_CerL V	3.13	0.016539	0.038394	L_VLa	L_CerL IV	4.04	0.004939	0.012023
	L_VLa	R_CerL VI	2.98	0.020401	0.044835	L_VLa	L_CerL VI	3.16	0.015868	0.030970
						L_VLa	R_CerL I-III	3.56	0.009159	0.019966
						L_VLa	R_CerL IV	4.23	0.003869	0.009806
						L_VLa	R_CerL V	3.96	0.005437	0.012972
						L_VLa	R_CerL VI	5.02	0.001532	0.004557
	L_VLp	R_CerL IV	3.07	0.017996	0.040978	L_VLp	L_CerL IV	3.66	0.008090	0.018028
	L_VLp	R_CerL V	3.32	0.012742	0.032183	L_VLp	L_CerL VI	3.08	0.017751	0.034058
	L_VLp	R_CerL VI	2.98	0.020468	0.044844	L_VLp	R_CerL IV	3.43	0.011013	0.023320
						L_VLp	R_CerL V	3.42	0.011085	0.023425
						L_VLp	R_CerL VI	4.35	0.003352	0.008737
	L_VPL	L_CerL IV	3.72	0.007492	0.021833	L_VPL	L_CerL IV	4.47	0.002916	0.007799
	L_VPL	R_CerL IV	3.91	0.005790	0.018305	L_VPL	L_CerL V	2.79	0.026868	0.048047
	L_VPL	R_CerL V	3.46	0.010575	0.028179	L_VPL	R_CerL IV	4.1	0.004545	0.011168
						L_VPL	R_CerL V	3.87	0.006108	0.014256
	R_VA	R_CerL I-III	2.95	0.021260	0.046183	R_VA	L_CerL IV	3.13	0.016592	0.032237
						R_VA	L_CerL VI	3.58	0.009003	0.019685
						R_VA	R_CerL I-III	4	0.005198	0.012578
						R_VA	R_CerL IV	3.66	0.008094	0.018028
						R_VA	R_CerL V	3.3	0.013133	0.026650
						R_VA	R_CerL VI	3.28	0.013536	0.027254
	R_VLa	L_CerL I-III	2.89	0.023176	0.049465	R_VLa	L_CerL IV	3.19	0.015345	0.030197
	R_VLa	R_CerL I-III	3.72	0.007425	0.021699	R_VLa	L_CerL VI	3.42	0.011132	0.023501
						R_VLa	R_CerL I-III	2.82	0.025926	0.046654
						R_VLa	R_CerL IV	3.19	0.015236	0.030011
						R_VLa	R_CerL V	3.08	0.017916	0.034313
						R_VLa	R_CerL VI	3.31	0.012954	0.026390
	R_VLp	R_CerL IV	3.44	0.010775	0.028394	R_VLp	L_CerL IV	3.57	0.009119	0.019899
	R_VLp	R_CerL V	3.57	0.009152	0.025325	R_VLp	L_CerL VI	2.99	0.020191	0.037892
	R_VLp	R_CerL VI	3.33	0.012625	0.032048	R_VLp	R_CerL IV	3.31	0.012857	0.026346
						R_VLp	R_CerL V	3.34	0.012353	0.025675
						R_VLp	R_CerL VI	3.01	0.019551	0.036884
	R_VPL	L_CerL IV	4.87	0.001819	0.008064	R_VPL	L_CerL IV	4.92	0.001711	0.004979
	R_VPL	R_CerL IV	3.49	0.010078	0.027055	R_VPL	L_CerL V	3.46	0.010503	0.022347
						R_VPL	R_CerL I-III	2.82	0.025716	0.046432
						R_VPL	R_CerL IV	4.29	0.003594	0.009244
						R_VPL	R_CerL V	3.33	0.012563	0.025910
Basal ganglia	L-Cd	L_VA	3.2	0.015150	0.036264	L_Cd	L_VA	8.92	0.000045	0.000329
	L-Cd	L_VLa	10.81	0.000013	0.000306	L_Cd	L_VLa	10.2	0.000019	0.000180
	L-Cd	L_VLp	7.55	0.000131	0.001321	L_Cd	L_VLp	5.77	0.000683	0.002425
	L-Cd	R_VA	6.9	0.000232	0.001964	L_Cd	L_VPL	4.56	0.002617	0.007179
	L-Cd	R_VLa	10.6	0.000015	0.000322	L_Cd	R_VA	16.03	0.000001	0.000027
	L-Cd	R_VLp	7.83	0.000105	0.001173	L_Cd	R_VLa	9.65	0.000027	0.000228
						L_Cd	R_VLp	7.31	0.000161	0.000814
						L_Cd	R_VPL	3.47	0.010401	0.022222
	R-Cd	L_VLa	6.74	0.000268	0.002149	R_Cd	L_VA	7.61	0.000125	0.000678
	R-Cd	L_VLp	4.80	0.001967	0.008560	R_Cd	L_VLa	9.38	0.000033	0.000260
	R-Cd	R_VA	4.68	0.002263	0.009389	R_Cd	L_VLp	6.14	0.000471	0.001793
	R-Cd	R_VLa	6.14	0.000470	0.003264	R_Cd	L_VPL	3.61	0.008603	0.018970
	R-Cd	R_VLp	4.71	0.002188	0.009183	R_Cd	R_VA	11.5	0.000008	0.000104
						R_Cd	R_VLa	9.85	0.000024	0.000206
						R_Cd	R_VLp	6.25	0.000426	0.001673
	L-Pu	L_VA	3.6	0.008701	0.024398	L_Pu	L_VA	11.28	0.000010	0.000111
	L-Pu	L_VLa	3.66	0.008118	0.023167	L_Pu	L_VLa	6.48	0.000341	0.001416
	L-Pu	L_VLp	4.83	0.001903	0.008315	L_Pu	L_VLp	5.71	0.000728	0.002528
	L-Pu	L_VPL	4.01	0.005124	0.016633	L_Pu	L_VPL	6.08	0.000500	0.001881
	L-Pu	R_VA	3.59	0.008907	0.024843	L_Pu	R_VA	9.87	0.000023	0.000206
	L-Pu	R_VLa	6.38	0.000373	0.002714	L_Pu	R_VLa	6.09	0.000495	0.001874
	L-Pu	R_VLp	8.84	0.000048	0.000678	L_Pu	R_VLp	5.49	0.000920	0.003017
	L-Pu	R_VPL	5.17	0.001293	0.006572	L_Pu	R_VPL	5.96	0.000566	0.002080
	R-Pu	L_VA	3.38	0.011786	0.030276	R_Pu	L_VA	9.24	0.000036	0.000282
	R-Pu	L_VLa	3.32	0.012683	0.032158	R_Pu	L_VLa	6.24	0.000426	0.001673
	R-Pu	L_VLp	4.23	0.003908	0.013742	R_Pu	L_VLp	4.92	0.001722	0.004999
	R-Pu	L_VPL	4.40	0.003162	0.011856	R_Pu	L_VPL	5.3	0.001119	0.003533
	R-Pu	R_VA	4.58	0.002557	0.010251	R_Pu	R_VA	8.84	0.000048	0.000336
	R-Pu	R_VLa	5.89	0.000603	0.003862	R_Pu	R_VLa	5.04	0.001499	0.004489
	R-Pu	R_VLp	7.96	0.000094	0.001130	R_Pu	R_VLp	4.61	0.002450	0.006799
	R-Pu	R_VPL	6.53	0.000326	0.002495	R_Pu	R_VPL	4.97	0.001616	0.004745
	L-Pd	L_VPL	4.21	0.004010	0.014013	L_Pd	L_VA	5.77	0.000684	0.002425
	L-Pd	R_VLa	3.54	0.009510	0.025996	L_Pd	L_VLa	6	0.000540	0.002008
	L-Pd	R_VLp	4.7	0.002207	0.009194	L_Pd	L_VLp	4.72	0.002151	0.006107
	L-Pd	R_VPL	4.42	0.003094	0.011643	L_Pd	L_VPL	5.25	0.001190	0.003744
	L_Pd	L_VA	3.39	0.011634	0.030066	L_Pd	R_VA	5.03	0.001507	0.004508
						L_Pd	R_VLa	6.29	0.000407	0.001628
						L_Pd	R_VLp	5.73	0.000715	0.002497
						L_Pd	R_VPL	4.29	0.003614	0.009274
	R-Pd	L_VA	4.54	0.002676	0.010494	R_Pd	L_VA	8.91	0.000045	0.000329
	R-Pd	L_VLa	4.37	0.003270	0.012198	R_Pd	L_VLa	7.59	0.000128	0.000690
	R-Pd	L_VLp	4.95	0.001651	0.007622	R_Pd	L_VLp	6.6	0.000304	0.001300
	R-Pd	L_VPL	5.08	0.001424	0.006926	R_Pd	L_VPL	7.71	0.000116	0.000635
	R-Pd	R_VA	4.46	0.002932	0.011232	R_Pd	R_VA	9.49	0.000030	0.000248
	R-Pd	R_VLa	4.71	0.002178	0.009162	R_Pd	R_VLa	7.5	0.000137	0.000726
	R-Pd	R_VLp	7.04	0.000204	0.001808	R_Pd	R_VLp	7.73	0.000113	0.000627
	R-Pd	R_VPL	5.39	0.001017	0.005483	R_Pd	R_VPL	8.68	0.000054	0.000364
Cortical areas	L-INS	L_VA	4.29	0.003632	0.013092	L_INS	L_VA	4.17	0.004202	0.010444
	L-INS	L_VLa	4.34	0.003403	0.012543	L_INS	L_VLa	5.59	0.000820	0.002777
	L-INS	L_VLp	5.24	0.001194	0.006265	L_INS	L_VLp	6.11	0.000485	0.001838
	L-INS	L_VPL	4.75	0.002079	0.008813	L_INS	L_VPL	7.77	0.000110	0.000608
	L-INS	R_VA	3.82	0.006539	0.019748	L_INS	R_VA	4.72	0.002163	0.006120
	L-INS	R_VLa	4.56	0.002598	0.010320	L_INS	R_VLa	5.87	0.000616	0.002230
	L-INS	R_VLp	5.57	0.000845	0.004801	L_INS	R_VLp	6.62	0.000299	0.001284
						L_INS	R_VPL	6.17	0.000461	0.001770
	R-INS	L_VA	4.17	0.004208	0.014465	R_INS	L_VA	4.04	0.004945	0.012023
	R-INS	L_VLa	4.30	0.003585	0.012990	R_INS	L_VLa	5.31	0.001107	0.003509
	R-INS	L_VLp	5.00	0.001559	0.007360	R_INS	L_VLp	6.36	0.000383	0.001563
	R-INS	L_VPL	4.90	0.001762	0.007889	R_INS	L_VPL	8.43	0.000065	0.000420
	R-INS	R_VA	4.36	0.003312	0.012314	R_INS	R_VA	5.42	0.000982	0.003179
	R-INS	R_VLa	5.20	0.001251	0.006420	R_INS	R_VLa	6.34	0.000388	0.001574
	R-INS	R_VLp	7.06	0.000201	0.001794	R_INS	R_VLp	7.3	0.000163	0.000821
	R-INS	R_VPL	3.46	0.010494	0.028050	R_INS	R_VPL	7.41	0.000148	0.000766
	R-IPL	L_VLa	3.01	0.019588	0.043676	R_IPL	L_VA	4.25	0.003813	0.009703
						R_IPL	L_VLa	3.61	0.008655	0.019060
						R_IPL	L_VLp	3.18	0.015467	0.030381
						R_IPL	L_VPL	4.24	0.003841	0.009761
						R_IPL	R_VA	4.53	0.002701	0.007333
						R_IPL	R_VLa	3.75	0.007214	0.016374
						R_IPL	R_VLp	3.98	0.005292	0.012703
						R_IPL	R_VPL	4.27	0.003714	0.009474
	L_SPL	R_VLp	3.90	0.005905	0.018519	L_SPL	L_VA	-3.09	0.017647	0.033888
						L_SPL	R_VA	-3.13	0.016574	0.032231
	R_SPL	L_VLp	3.05	0.018622	0.042092	R_SPL	L_VA	-5.78	0.000681	0.002421
	R_SPL	L_VPL	3.56	0.009162	0.025325	R_SPL	R_VA	-2.97	0.020806	0.038774
	R_SPL	R_VLp	5.39	0.001024	0.005503
	R_SPL	R_VPL	4.01	0.005133	0.016633
						L_Cun	L_VA	-2.85	0.024581	0.044646
	R-Cun	L_VPL	3.11	0.016990	0.039103	R_Cun	L_VA	-2.93	0.022056	0.040737
	R-LING	L_VPL	3.28	0.013553	0.033453
						L_PCAL	L_VLa	3.12	0.016904	0.032784
						L_PCAL	L_VLp	3.65	0.008148	0.018112
						L_PCAL	L_VPL	3.93	0.005640	0.013413
						L_PCAL	R_VLa	3.3	0.013158	0.026652
						L_PCAL	R_VLp	4.61	0.002461	0.006820
						L_PCAL	R_VPL	4.57	0.002588	0.007116
						R_PCAL	L_VLa	3.04	0.018891	0.035956
						R_PCAL	L_VLp	3.77	0.006943	0.015843
						R_PCAL	L_VPL	4.29	0.003614	0.009274
						R_PCAL	R_VLa	3.2	0.015068	0.029872
						R_PCAL	R_VLp	4.55	0.002644	0.007220
						R_PCAL	R_VPL	4.36	0.003297	0.008613
	L_PCG	L_VLp	3.44	0.010904	0.028558	L_PCG	L_VPL	3.68	0.007907	0.017686
	L_PCG	L_VPL	8.28	0.000073	0.000939	L_PCG	R_VPL	3.78	0.006858	0.015682
	L_PCG	R_VLp	3.60	0.008770	0.024527
	L_PCG	R_VPL	8.46	0.000063	0.000835
	R_PCG	L_VLa	3.06	0.018333	0.041568	R_PCG	L_VPL	3.46	0.010512	0.022347
	R_PCG	L_VLp	3.15	0.016124	0.037683	R_PCG	R_VPL	3.59	0.008909	0.019520
	R_PCG	L_VPL	5.69	0.000744	0.004348
	R_PCG	R_VLp	3.76	0.007061	0.020979
	R_PCG	R_VPL	7.94	0.000096	0.001131
	L_PoCG	L_VA	3.19	0.015295	0.036371	L_PoCG	L_VPL	5.03	0.001512	0.004511
	L_PoCG	L_VLa	3.59	0.008890	0.024829	L_PoCG	R_VPL	3.69	0.007771	0.017419
	L_PoCG	L_VLp	4.60	0.002491	0.010042
	L_PoCG	L_VPL	6.63	0.000295	0.002327
	L_PoCG	R_VLp	3.32	0.012768	0.032183
	L_PoCG	R_VPL	3.73	0.007397	0.021646
	R_PoCG	L_VA	3.76	0.007089	0.021003	R_PoCG	L_VPL	3.06	0.018198	0.034744
	R_PoCG	L_VLa	3.80	0.006722	0.020223	R_PoCG	R_VPL	3.1	0.017278	0.033358
	R_PoCG	L_VLp	4.79	0.001988	0.008598
	R_PoCG	L_VPL	4.91	0.001727	0.007821
	R_PoCG	R_VLp	4.39	0.003212	0.012023
	R_PoCG	R_VPL	7.60	0.000126	0.001294
	L_PrCG	L_VLa	4.97	0.001622	0.007561	L_PrCG	L_VA	3.17	0.015608	0.030546
	L_PrCG	L_VLp	5.68	0.000754	0.004375	L_PrCG	L_VLp	2.9	0.022851	0.041930
	L_PrCG	L_VPL	5.82	0.000647	0.004014	L_PrCG	L_VPL	7.23	0.000173	0.000853
	L_PrCG	R_VLa	3.26	0.013907	0.034130	L_PrCG	R_VPL	4.58	0.002544	0.007006
	L_PrCG	R_VLp	4.65	0.002355	0.009696
	L_PrCG	R_VPL	4.07	0.004746	0.015859
	R_PrCG	L_VA	3.14	0.016296	0.037995	R_PrCG	L_VPL	5.02	0.001539	0.004571
	R_PrCG	L_VLa	3.64	0.008246	0.023427	R_PrCG	R_VPL	4.62	0.002435	0.006765
	R_PrCG	L_VLp	4.00	0.005187	0.016781
	R_PrCG	L_VPL	6.89	0.000233	0.001966
	R_PrCG	R_VLp	4.78	0.002010	0.008620
	R_PrCG	R_VPL	8.82	0.000049	0.000687
