## Supplementary material for "Functional connectivity of thalamic nuclei during sensorimotor task-based fMRI at 9.4 Tesla": Suplemental Table 4

### Sheet: Table S4. POSTERIOR
Table S4. ROI-to-ROI connections of posterior thalamic nuclei during motor and tactile tasks with significant functional connectivity (p-FDR < 0.05).
	MOTOR TASK					TACTILE TASK
	Pair connection		T-value	p-unc	p-FDR	Pair connection		T-value	p-unc	p-FDR
Cerebellum	L_MGN	L_CerL IV	6.46	0.000346	0.002615	L_MGN	L_CerL IV	4.2	0.004037	0.010091
	L_MGN	L_CerL V	3.64	0.008265	0.023449	L_MGN	L_CerL V	4.13	0.004424	0.010941
	L_MGN	R_CerL IV	6.07	0.000505	0.003415	L_MGN	R_CerL IV	4.33	0.003427	0.008868
	L_MGN	R_CerL V	8.25	0.000075	0.000948	L_MGN	R_CerL V	4.39	0.003211	0.008442
	L_LGN	L_CerL IV	5.95	0.000572	0.003719	L_LGN	L_CerL IV	3.93	0.005683	0.013470
	L_LGN	L_CerL V	9.44	0.000031	0.000507	L_LGN	L_CerL VI	4.13	0.004380	0.010848
	L_LGN	R_CerL IV	3.17	0.015751	0.037167	L_LGN	R_CerL IV	3.19	0.015207	0.030000
	L_LGN	R_CerL V	3.05	0.018542	0.041955	L_LGN	L_CerL V	5.53	0.000880	0.002908
						L_LGN	R_CerL V	7.57	0.000130	0.000698
						L_LGN	R_CerL VI	5.15	0.001322	0.004061
	L_PuA	R_CerL IV	3.62	0.008492	0.023946	L_PuA	R_CerL IV	2.84	0.025201	0.045656
	L_PuM	R_CerL I-III	3.35	0.012333	0.031568	L_PuA	R_CerL V	2.97	0.020922	0.038957
						L_PuL	L_CerL IV	3.25	0.014043	0.028153
						L_PuL	R_CerL IV	2.87	0.023868	0.043609
						L_PuL	R_CerL VI	3.7	0.007677	0.017308
						L_PuM	L_CerL IV	2.93	0.022055	0.040737
						L_PuM	R_CerL V	3.67	0.007995	0.017863
	R_MGN	L_CerL I-III	3.51	0.009827	0.026634	R_MGN	L_CerL IV	3.31	0.012944	0.026390
	R_MGN	L_CerL IV	3.58	0.009036	0.025106	R_MGN	L_CerL V	2.88	0.023819	0.043557
	R_MGN	R_CerL IV	3.64	0.008316	0.023552	R_MGN	R_CerL IV	3.76	0.007058	0.016090
	R_PuA	L_CerL IV	3.34	0.012396	0.031653	R_MGN	R_CerL V	3.26	0.013837	0.027765
	R_PuA	R_CerL IV	3.76	0.007110	0.021037	R_LGN	L_CerL IV	2.95	0.021381	0.039707
	R_PuM	L_CerL I-III	6.79	0.000254	0.002083	R_LGN	L_CerL V	2.92	0.022357	0.041199
	R_PuM	R_CerL I-III	6.25	0.000422	0.003010	R_LGN	L_CerL VI	3.82	0.006529	0.015091
						R_LGN	R_CerL IV	3.11	0.016984	0.032909
						R_LGN	R_CerL V	4.39	0.003209	0.008442
						R_LGN	R_CerL VI	5.24	0.001204	0.003782
						R_PuL	L_CerL IV	3.2	0.015149	0.029976
						R_PuM	R_CerL V	2.82	0.025780	0.046469
Basal ganglia	L-Cd	L_PuL	3.69	0.007772	0.022497	L_Cd	L_LGN	4.41	0.003101	0.008201
	L-Cd	L_PuM	2.97	0.020771	0.045370	L_Cd	L_PuA	4.39	0.003178	0.008386
	L-Cd	R_PuL	3.01	0.019747	0.043919	L_Cd	L_PuL	9.39	0.000032	0.000259
	L-Cd	R_PuM	3.6	0.008752	0.024508	L_Cd	L_PuM	3.41	0.011314	0.023839
						L_Cd	R_LGN	6.58	0.000310	0.001315
						L_Cd	R_PuA	4.79	0.001985	0.005692
						L_Cd	R_PuL	5.56	0.000850	0.002847
						L_Cd	R_PuM	5.99	0.000549	0.002036
	R-Cd	L_MGN	3.10	0.017207	0.039476	R_Cd	L_LGN	2.8	0.026364	0.047283
						R_Cd	L_PuL	6.56	0.000315	0.001332
						R_Cd	R_LGN	3.22	0.014568	0.028983
						R_Cd	R_PuL	3.81	0.006642	0.015271
	L-Pu	L_PuA	4.09	0.004658	0.015636	L_Pu	L_MGN	9.98	0.000022	0.000198
	L-Pu	L_PuL	3.67	0.007914	0.022817	L_Pu	L_LGN	4.42	0.003088	0.008177
	L-Pu	R_LGN	3.21	0.014880	0.035701	L_Pu	L_PuA	4.5	0.002811	0.007547
	L-Pu	R_PuA	3.45	0.010707	0.028283	L_Pu	L_PuL	5.85	0.000630	0.002274
	L-Pu	R_PuL	3.05	0.018693	0.042208	L_Pu	L_PuM	2.98	0.020487	0.038312
	L-Pu	R_PuM	3.04	0.018962	0.042680	L_Pu	R_LGN	8.84	0.000048	0.000336
						L_Pu	R_PuA	4.67	0.002282	0.006410
						L_Pu	R_PuL	7.51	0.000136	0.000723
						L_Pu	R_PuM	3.81	0.006631	0.015261
	R-Pu	L_LGN	4.44	0.003014	0.011424	R_Pu	L_MGN	9.17	0.000038	0.000292
	R-Pu	L_MGN	4.14	0.004358	0.014863	R_Pu	L_LGN	4.8	0.001961	0.005632
	R-Pu	L_PuA	5.55	0.000863	0.004869	R_Pu	L_PuA	3.97	0.005362	0.012837
	R-Pu	L_PuL	3.45	0.010651	0.028208	R_Pu	L_PuL	5.68	0.000753	0.002596
	R-Pu	L_PuI	4.76	0.002064	0.008773	R_Pu	L_PuM	3.36	0.012038	0.025069
	R-Pu	R_LGN	4.45	0.002985	0.011352	R_Pu	R_LGN	5.72	0.000723	0.002518
	R-Pu	R_PuA	4.81	0.001939	0.008454	R_Pu	R_PuA	4.04	0.004949	0.012023
	R-Pu	R_PuL	3.84	0.006386	0.019513	R_Pu	R_PuL	7.29	0.000164	0.000827
	R-Pu	R_PuM	4.48	0.002865	0.010998	R_Pu	R_PuM	4.34	0.003403	0.008838
	R-Pu	R_PuI	2.97	0.020907	0.045586
	L-Pd	L_PuA	4.45	0.002967	0.011344	L_Pd	L_LGN	4.93	0.001702	0.004966
	L-Pd	L_PuM	3.84	0.006372	0.019497	L_Pd	L_PuA	5.13	0.001355	0.004117
	L-Pd	R_PuA	8.86	0.000047	0.000676	L_Pd	L_PuL	5.34	0.001075	0.003417
	L-Pd	R_PuM	4.42	0.003078	0.011604	L_Pd	L_PuM	6.35	0.000386	0.001566
	L-Pd	R_PuI	4.62	0.002437	0.009916	L_Pd	L_PuI	2.86	0.024505	0.044546
						L_Pd	R_MGN	2.79	0.027014	0.048168
						L_Pd	R_LGN	5.16	0.001309	0.004034
						L_Pd	R_PuA	3.89	0.005953	0.013956
						L_Pd	R_PuL	3.69	0.007751	0.017407
						L_Pd	R_PuM	5.4	0.001005	0.003239
						L_Pd	R_PuI	6.74	0.000268	0.001183
	R-Pd	L_PuA	7.31	0.000161	0.001524	R_Pd	L_MGN	5.01	0.001556	0.004615
	R-Pd	L_PuL	5.06	0.001462	0.007063	R_Pd	L_LGN	6.74	0.000268	0.001183
	R-Pd	R_LGN	3.87	0.006135	0.019046	R_Pd	L_PuA	7.37	0.000153	0.000784
	R-Pd	R_PuA	5.14	0.001332	0.006663	R_Pd	L_PuL	6.85	0.000241	0.001100
	R-Pd	R_PuL	5.33	0.001083	0.005806	R_Pd	L_PuM	3.54	0.009499	0.020529
	R-Pd	R_PuM	3.58	0.008925	0.024861	R_Pd	L_PuI	3.02	0.019293	0.036543
						R_Pd	R_MGN	3.55	0.009320	0.020254
						R_Pd	R_LGN	7.56	0.000131	0.000699
						R_Pd	R_PuA	7.38	0.000152	0.000780
						R_Pd	R_PuL	10.52	0.000015	0.000160
						R_Pd	R_PuM	5.23	0.001207	0.003785
						R_Pd	R_PuI	4.59	0.002524	0.006958
Cortical areas	L-INS	L_PuL	3.65	0.008134	0.023170	L_INS	L_MGN	3.1	0.017337	0.033443
	L-INS	R_LGN	4.09	0.004655	0.015636	L_INS	L_LGN	3.69	0.007736	0.017393
	L-INS	R_PuL	3.16	0.015848	0.037315	L_INS	L_PuA	9.05	0.000041	0.000307
						L_INS	L_PuL	6.74	0.000267	0.001183
						L_INS	R_MGN	4.53	0.002692	0.007323
						L_INS	R_LGN	3.9	0.005882	0.013819
						L_INS	R_PuA	7.45	0.000143	0.000749
						L_INS	R_PuL	7.21	0.000176	0.000866
						L_INS	R_PuM	4.77	0.002030	0.005807
	R-INS	L_LGN	3.02	0.019316	0.043203	R_INS	L_MGN	4.22	0.003953	0.009952
	R-INS	L_PuA	3.31	0.013017	0.032543	R_INS	L_LGN	4.05	0.004888	0.011928
	R-INS	L_PuL	3.33	0.012567	0.031939	R_INS	L_PuA	9.47	0.000031	0.000249
	R-INS	R_LGN	3.29	0.013334	0.033080	R_INS	L_PuL	5.84	0.000640	0.002307
	R-INS	R_PuA	3.32	0.012701	0.032165	R_INS	R_MGN	4.43	0.003035	0.008057
	R-INS	R_PuL	3.84	0.006341	0.019429	R_INS	R_LGN	5.06	0.001464	0.004404
						R_INS	R_PuA	8.21	0.000077	0.000471
						R_INS	R_PuL	9.84	0.000024	0.000207
						R_INS	R_PuM	5.35	0.001060	0.003384
						R_INS	R_PuI	2.76	0.028280	0.049950
						L_IPL	L_MGN	4.44	0.003006	0.008001
						L_IPL	L_LGN	2.79	0.026974	0.048137
						L_IPL	L_PuL	2.91	0.022655	0.041626
						L_IPL	L_PuM	4.21	0.003990	0.010032
						L_IPL	L_PuI	6.81	0.000252	0.001140
	R_IPL	L_PuI	4.79	0.001996	0.008598	R_IPL	L_LGN	4.82	0.001927	0.005540
	R_IPL	R_LGN	3.44	0.010879	0.028558	R_IPL	L_PuA	3.93	0.005665	0.013455
	R_IPL	R_PuL	2.92	0.022299	0.047975	R_IPL	L_PuL	4.55	0.002632	0.007201
	R_IPL	R_PuM	3.56	0.009266	0.025581	R_IPL	L_PuM	3.29	0.013274	0.026836
	R_IPL	R_PuI	3.31	0.012887	0.032358	R_IPL	L_PuI	4.67	0.002283	0.006410
						R_IPL	R_MGN	3.19	0.015172	0.029995
						R_IPL	R_LGN	5.51	0.000900	0.002961
						R_IPL	R_PuA	3.92	0.005766	0.013620
						R_IPL	R_PuL	4.49	0.002834	0.007599
						R_IPL	R_PuM	4.74	0.002102	0.005987
						R_IPL	R_PuI	3.39	0.011662	0.024500
	L_SPL	L_PuA	4.67	0.002299	0.009484	L_SPL	L_PuI	4.38	0.003238	0.008501
	L_SPL	L_PuL	3.13	0.016611	0.038451
	L_SPL	R_PuA	3.64	0.008323	0.023552
	L_SPL	R_PuL	3.29	0.013340	0.033080
	R_SPL	L_PuA	5.19	0.001261	0.006456	R_SPL	L_PuI	4.34	0.003417	0.008859
	R_SPL	L_PuL	3.62	0.008496	0.023946	R_SPL	R_PuI	4.52	0.002729	0.007371
	R_SPL	R_LGN	4.51	0.002758	0.010699
	R_SPL	R_PuA	5.00	0.001559	0.007360
	R_SPL	R_PuL	4.51	0.002758	0.010699
	R_SPL	R_PuI	2.95	0.021371	0.046343
	L-Cun	L_LGN	6.01	0.000536	0.003541	L_Cun	L_LGN	4.2	0.004012	0.010061
	L-Cun	L_PuI	4.27	0.003719	0.013273	L_Cun	R_LGN	3.79	0.006790	0.015555
	L-Cun	R_MGN	3.73	0.007371	0.021605	L_Cun	R_PuI	7.83	0.000104	0.000587
	L-Cun	R_LGN	7.24	0.000172	0.001597	R_Cun	L_LGN	3.94	0.005593	0.013330
	L-Cun	R_PuI	5.68	0.000754	0.004375	R_Cun	R_MGN	2.77	0.027692	0.049131
	R-Cun	L_LGN	7.71	0.000115	0.001203	R_Cun	R_LGN	4.07	0.004730	0.011595
	R-Cun	L_PuI	3.79	0.006839	0.020387	R_Cun	R_PuI	7.15	0.000185	0.000902
	R-Cun	R_MGN	4.07	0.004747	0.015859
	R-Cun	R_LGN	6.77	0.000260	0.002109
	R-Cun	R_PuI	7.18	0.000180	0.001642
	L-LING	L_LGN	7.18	0.000180	0.001642	L_LING	L_MGN	3.71	0.007549	0.017062
	L-LING	L_PuI	6.29	0.000409	0.002934	L_LING	L_LGN	7.05	0.000203	0.000965
	L-LING	R_MGN	5.25	0.001192	0.006264	L_LING	L_PuI	4.45	0.002960	0.007903
	L-LING	R_LGN	6.28	0.000410	0.002934	L_LING	R_MGN	2.78	0.027294	0.048546
	L-LING	R_PuI	7.56	0.000131	0.001321	L_LING	R_LGN	6.21	0.000439	0.001713
						L_LING	R_PuI	13.61	0.000003	0.000051
	R-LING	L_LGN	6.42	0.000362	0.002659	R_LING	L_MGN	2.95	0.021418	0.039742
	R-LING	L_PuI	3.85	0.006307	0.019374	R_LING	L_LGN	6.48	0.000339	0.001411
	R-LING	R_MGN	4.92	0.001708	0.007795	R_LING	L_PuI	3.91	0.005817	0.013683
	R-LING	R_LGN	7.00	0.000212	0.001860	R_LING	R_MGN	2.79	0.026974	0.048137
	R-LING	R_PuI	7.19	0.000179	0.001642	R_LING	R_LGN	6.53	0.000324	0.001367
						R_LING	R_PuI	16.57	0.000001	0.000023
	L-PCAL	L_LGN	11.54	0.000008	0.000253	L_PCAL	L_MGN	3.62	0.008476	0.018724
	L-PCAL	L_PuI	2.98	0.020393	0.044835	L_PCAL	L_LGN	10.24	0.000018	0.000179
	L-PCAL	R_LGN	7.76	0.000111	0.001182	L_PCAL	L_PuA	3.53	0.009553	0.020616
	L-PCAL	R_PuI	3.97	0.005407	0.017312	L_PCAL	L_PuL	3.93	0.005671	0.013455
						L_PCAL	L_PuI	3.99	0.005254	0.012649
						L_PCAL	R_MGN	3.51	0.009859	0.021169
						L_PCAL	R_LGN	11.36	0.000009	0.000109
						L_PCAL	R_PuA	3.55	0.009376	0.020348
						L_PCAL	R_PuL	3.45	0.010725	0.022756
						L_PCAL	R_PuM	3.29	0.013361	0.026986
						L_PCAL	R_PuI	8.86	0.000047	0.000336
	R-PCAL	L_LGN	18.90	0.000000	0.000062	R_PCAL	L_MGN	3.34	0.012373	0.025692
	R-PCAL	L_PuI	3.02	0.019300	0.043203	R_PCAL	L_LGN	11.19	0.000010	0.000115
	R-PCAL	R_LGN	7.48	0.000139	0.001378	R_PCAL	L_PuA	3.93	0.005706	0.013509
	R-PCAL	R_PuI	6.57	0.000313	0.002422	R_PCAL	L_PuL	3.8	0.006712	0.015414
						R_PCAL	L_PuI	3.86	0.006240	0.014517
						R_PCAL	R_MGN	3.32	0.012805	0.026334
						R_PCAL	R_LGN	10.14	0.000020	0.000185
						R_PCAL	R_PuA	3.89	0.005991	0.014030
						R_PCAL	R_PuL	4.24	0.003860	0.009798
						R_PCAL	R_PuM	4.11	0.004493	0.011066
						R_PCAL	R_PuI	11.46	0.000009	0.000104
	L_PCG	L_MGN	4.11	0.004492	0.015223	L_PCG	L_MGN	5.83	0.000641	0.002308
	L_PCG	L_LGN	3.79	0.006843	0.020387	L_PCG	L_PuA	3.42	0.011060	0.023396
	L_PCG	L_PuA	11.25	0.000010	0.000274	L_PCG	L_PuI	2.87	0.024107	0.043897
	L_PCG	L_PuL	4.31	0.003503	0.012799	L_PCG	R_MGN	4.06	0.004790	0.011703
	L_PCG	L_PuM	3.13	0.016598	0.038451	L_PCG	R_PuA	4.02	0.005047	0.012232
	L_PCG	L_PuI	5.00	0.001561	0.007360	L_PCG	R_PuL	3.32	0.012832	0.026346
	L_PCG	R_MGN	3.70	0.007634	0.022217	L_PCG	R_PuI	3.08	0.017813	0.034145
	L_PCG	R_LGN	3.01	0.019794	0.043919
	L_PCG	R_PuA	6.52	0.000329	0.002504
	L_PCG	R_PuL	4.28	0.003676	0.013175
	L_PCG	R_PuI	4.79	0.002000	0.008598
	R_PCG	L_MGN	4.72	0.002158	0.009096	R_PCG	L_MGN	5.58	0.000836	0.002816
	R_PCG	L_LGN	4.30	0.003563	0.012933	R_PCG	L_PuA	3.18	0.015581	0.030546
	R_PCG	L_PuA	8.31	0.000072	0.000925	R_PCG	R_MGN	3.47	0.010425	0.022250
	R_PCG	L_PuL	4.28	0.003639	0.013095	R_PCG	R_PuA	3.74	0.007225	0.016382
	R_PCG	L_PuM	3.34	0.012361	0.031604	R_PCG	R_PuL	3.3	0.013053	0.026565
	R_PCG	L_PuI	5.78	0.000676	0.004087	R_PCG	R_PuI	2.97	0.020718	0.038643
	R_PCG	R_MGN	3.95	0.005518	0.017587
	R_PCG	R_PuA	5.98	0.000552	0.003618
	R_PCG	R_PuL	3.82	0.006540	0.019748
	R_PCG	R_PuM	10.10	0.000020	0.000392
	R_PCG	R_PuI	5.13	0.001351	0.006682
	L_PoCG	L_MGN	3.23	0.014544	0.035211	L_PoCG	L_MGN	6.07	0.000504	0.001890
	L_PoCG	L_PuA	5.55	0.000856	0.004847	L_PoCG	L_PuA	4.23	0.003881	0.009818
	L_PoCG	L_PuM	3.77	0.006972	0.020741	L_PoCG	L_PuL	4.87	0.001809	0.005216
	L_PoCG	L_PuI	3.64	0.008241	0.023427	L_PoCG	R_MGN	5.72	0.000720	0.002511
						L_PoCG	R_PuA	4.32	0.003461	0.008944
						L_PoCG	R_PuL	3.92	0.005745	0.013587
						L_PoCG	R_PuM	2.93	0.022153	0.040858
	R_PoCG	L_MGN	3.00	0.019883	0.044013	R_PoCG	L_MGN	4.38	0.003252	0.008527
	R_PoCG	L_PuA	4.87	0.001816	0.008064	R_PoCG	L_PuA	2.87	0.023934	0.043692
	R_PoCG	L_PuI	4.17	0.004198	0.014455	R_PoCG	R_MGN	4.16	0.004240	0.010514
	R_PoCG	R_MGN	4.20	0.004030	0.014054	R_PoCG	R_PuA	3.47	0.010439	0.022258
	R_PoCG	R_PuA	6.21	0.000441	0.003115
	R_PoCG	R_PuL	3.36	0.012089	0.030982
	R_PoCG	R_PuM	3.93	0.005660	0.017986
	R_PoCG	R_PuI	3.57	0.009109	0.025243
	L_PrCG	L_MGN	4.89	0.001765	0.007889	L_PrCG	L_MGN	8.12	0.000083	0.000494
	L_PrCG	L_LGN	3.10	0.017279	0.039514	L_PrCG	L_PuA	5.28	0.001145	0.003611
	L_PrCG	L_PuA	4.36	0.003330	0.012336	L_PrCG	L_PuL	5.46	0.000942	0.003070
	L_PrCG	R_LGN	3.94	0.005632	0.017923	L_PrCG	R_MGN	5.76	0.000691	0.002431
	L_PrCG	R_PuA	3.02	0.019437	0.043430	L_PrCG	R_PuA	5.23	0.001213	0.003799
						L_PrCG	R_PuL	4.6	0.002475	0.006840
						L_PrCG	R_PuM	3.36	0.012062	0.025095
	R_PrCG	L_MGN	4.54	0.002669	0.010486	R_PrCG	L_MGN	5.48	0.000926	0.003023
	R_PrCG	L_LGN	2.91	0.022634	0.048550	R_PrCG	L_PuA	3.9	0.005917	0.013886
	R_PrCG	L_PuA	5.52	0.000887	0.004950	R_PrCG	L_PuL	3.4	0.011415	0.024029
	R_PrCG	L_PuI	5.51	0.000901	0.005005	R_PrCG	R_MGN	4.53	0.002714	0.007350
	R_PrCG	R_LGN	4.38	0.003246	0.012128	R_PrCG	R_PuA	4.2	0.004028	0.010081
	R_PrCG	R_PuA	5.22	0.001231	0.006363	R_PrCG	R_PuL	4.71	0.002193	0.006189
	R_PrCG	R_PuL	3.67	0.007926	0.022820
	R_PrCG	R_PuI	5.79	0.000670	0.004062
